# Temporal Biodynamics: An AI Platform for Identification of Stage-Relevant Targets and Biomarkers

**DOI:** 10.64898/2026.06.03.729984

**Authors:** Parth Natekar, Baixue Yao, Sara Mohammad-Taheri, Anna Rusnak, Nicolas A. Gort-Freitas, Jonathan Fillatre, Joseph J Raymond, Sachit D. Saksena, Scott Lipnick, Artem Sokolov

## Abstract

Temporal modeling of disease progression is poised to revolutionize the process of target identification, leading to better characterization of and intervention at the critical early stages of chronic conditions. Temporal Biodynamics is an artificial intelligence-driven platform that leverages within-tissue heterogeneity in cross-sectional cohorts to assemble a single, continuous trajectory of transcriptomic changes between health and disease. We demonstrate that the platform enriches for known disease-associated genes and proteins by more than 50% over the conventional case-control comparisons. When compared to other published pseudotime methods, our models were better at extracting disease-relevant signals in the presence of confounders and co-morbidities. The Temporal Biodynamics platform enables rich profiling of a disease continuum, providing temporal insights that are otherwise hidden by the traditional discrete staging of chronic diseases. This includes detecting cascades of molecular events, providing clues regarding causality, and increasing confidence in blood-based protein biomarkers using tissue-based context.
