## Supplemental Table 1 for "Temporal Biodynamics: An AI Platform for Identification of Stage-Relevant Targets and Biomarkers"

### Sheet: Portal_Hepatocyte
pathway	rank	direction	logFC	area_under_curve
Fatty Liver	1	up	7.18771	1978.25
PPAR Targets	2	down	-7.79033	1396.33
Lipoprotein Signaling &amp; Cholesterol Metabolism	3	down	-8.34551	1313.27
Drug Metabolism: Phase I Enzymes	4	up	14.5552	1196.15
Drug Metabolism	5	up	11.7739	1131.1
Macular Degeneration	6	up	6.98662	1083.71
Insulin Resistance	7	up	4.10819	1020.76
Fatty Acid Metabolism	8	up	6.71495	1014.68
Cancer Drug Resistance	9	up	13.3119	1013.65

### Sheet: Central_Hepatocyte
pathway	rank	direction	logFC	area_under_curve
Fatty Liver	1	down	-9.03188	1046.3
Drug Metabolism: Phase I Enzymes	2	down	-6.32963	1026.23
Glucocorticoid Signaling	3	down	-9.07618	949.685
Amino Acid Metabolism I	4	down	-9.47331	934.736
Drug Metabolism	5	down	-4.99804	929.511
Cancer Drug Resistance	6	down	-5.69583	901.625
Nephrotoxicity	7	down	-7.3293	851.461
Molecular Toxicology PathwayFinder	8	down	-4.78978	794.876
Amino Acid Metabolism II	9	down	-6.73325	728.225
