## Supplemental Table 2 for "Temporal Biodynamics: An AI Platform for Identification of Stage-Relevant Targets and Biomarkers"

### Sheet: Supp2
Supplementary Table 2: Evaluation of methods that infer protein activity on their ability to identify known disease-associated transcription factors and receptors
Method ​	Known TF Enrichment ​	Spearman R w.r.t TBR activity​
TBR ​	2.18​	-​
Ordinal Difference​	1.88​	0.80​
AUCell​	1.75​	0.50​
VIPER​	1.63​	0.61​
Expression	1.27	0.16
